# Ancient and nonuniform loss of olfactory receptor expression renders the shark nose a *de facto* vomeronasal organ

**DOI:** 10.1101/2022.11.27.518102

**Authors:** Adnan S. Syed, Kanika Sharma, Maxime Policarpo, Sara Ferrando, Didier Casane, Sigrun I. Korsching

**Affiliations:** Institute of Genetics, Mathematical-Natural Sciences Faculty, University of Cologne, Germany; Institute of Virology, Faculty of Medicine and University Hospital of Cologne, University of Cologne, Germany; Université Paris-Saclay, CNRS, IRD, UMR Évolution, Génomes, Comportement et Écologie, 91190, Gif-sur-Yvette, France; Zoological Institute, Department of Environmental Sciences, University of Basel, Basel, Switzerland; Department of Earth, Environmental, and Life Sciences (DISTAV), University of Genoa, Italy; NBFC, National Biodiversity Future Center, Palermo 90133, Italy; Université Paris Cité, UFR Sciences du Vivant, F-75013 Paris, France

**Author notes:** participated equally in this work (Adnan S. Syed, Kanika Sharma, Maxime Policarpo, Sara Ferrando).

**Keywords:** gene family dynamics, gene expression, Chondrichthyes, odorant receptors, trace amine-associated receptors, vomeronasal receptors

## Abstract

Cartilaginous fishes are renowned for a keen sense of smell, a reputation based on behavioral observations and supported by the presence of large and morphologically complex olfactory organs. At the molecular level, genes belonging to the four families coding for most olfactory receptors in other vertebrates have been identified in a chimera and a shark, but it was unknown whether they actually code for olfactory receptors in these species. Here we describe the evolutionary dynamics of these gene families in cartilaginous fishes using genomes of a chimera, a skate, a sawfish and eight sharks. The number of putative OR, TAAR and V1R/ORA receptors is very low and stable whereas the number of putative V2R/OlfC receptors is higher and much more dynamic. In the catshark *Scyliorhinus canicula*, we show that many V2R/OlfC receptors are expressed in the olfactory epithelium in the sparsely distributed pattern characteristic for olfactory receptors. In contrast, the other three vertebrate olfactory receptor families are either not expressed (OR) or only represented with a single receptor (V1R/ORA and TAAR). The complete overlap of markers of microvillous olfactory sensory neurons with panneuronal marker HuC in the olfactory organ suggests the same cell type specificity of V2R/OlfC expression as for bony fishes, i.e. in microvillous neurons. The relatively low number of olfactory receptors in cartilaginous fishes compared to bony fishes could be the result of an ancient and constant selection in favor of a high olfactory sensitivity at the expense of a high discrimination capability.
