## Supplementary Table S1. Genomes analysed and number of olfactory receptor genes for "Ancient and nonuniform loss of olfactory receptor expression renders the shark nose a *de facto* vomeronasal organ"

### Sheet: Genomes
Below are the genome assemblies retained to perform the phylogeny with BUSCO genes and on which olfactory receptors were mined
Species	Assembly
Amblyraja_radiata	GCF_010909765.2
Callorhinchus_milii	GCF_018977255.1
Carcharodon_carcharias	GCF_017639515.1
Chiloscyllium_plagiosum	GCF_004010195.1
Chiloscyllium_punctatum	GCA_003427335.1
Hemiscyllium_ocellatum	GCA_020745735.1
Pristis_pectinata	GCA_009764475.2
Rhincodon_typus	GCA_013626285.1
Scyliorhinus_canicula	GCA_902713615.2
Scyliorhinus_torazame	GCA_003427355.1
Stegostoma_fasciatum	GCA_022316705.1
Hydrolagus_affinis	GCA_012026655.1	Olfactory receptor gene mining not performed in this assembly.

### Sheet: ORA
Species	Complete	Pseudo-gene	Truncated	Edge
Amblyraja_radiata	3	0	0	0
Callorhinchus_milii	3	2	0	0
Carcharodon_carcharias	3	1	0	0
Chiloscyllium_plagiosum	4	0	0	0
Chiloscyllium_punctatum	4	0	0	0
Hemiscyllium_ocellatum	4	0	0	0
Pristis_pectinata	4	0	0	0
Rhincodon_typus	4	0	0	0
Scyliorhinus_canicula	4	0	0	0
Scyliorhinus_torazame	4	0	0	0
Stegostoma_fasciatum	4	0	0	0

### Sheet: OR
Species	Complete	Pseudo-gene	Truncated	Edge
Amblyraja_radiata	6	0	0	0
Callorhinchus_milii	13	1	1	0
Carcharodon_carcharias	6	1	3	0
Chiloscyllium_plagiosum	10	0	0	0
Chiloscyllium_punctatum	10	0	0	0
Hemiscyllium_ocellatum	10	0	0	0
Pristis_pectinata	6	0	1	0
Rhincodon_typus	9	0	1	1
Scyliorhinus_canicula	9	0	0	0
Scyliorhinus_torazame	9	0	0	0
Stegostoma_fasciatum	8	1	0	0

### Sheet: TAAR
Species	Complete	Pseudo-gene	Truncated	Edge
Amblyraja_radiata	3	1	0	0
Callorhinchus_milii	4	7	8	0
Carcharodon_carcharias	5	2	0	0
Chiloscyllium_plagiosum	5	3	0	0
Chiloscyllium_punctatum	4	4	2	0
Hemiscyllium_ocellatum	4	4	1	0
Pristis_pectinata	3	0	0	0
Rhincodon_typus	5	0	0	0
Scyliorhinus_canicula	5	0	0	0
Scyliorhinus_torazame	5	1	0	0
Stegostoma_fasciatum	5	3	5	0

### Sheet: V2R
Species	Complete	Pseudo-gene	Truncated	Edge
Amblyraja_radiata	8	2	0	0
Callorhinchus_milii	42	14	1	0
Carcharodon_carcharias	13	15	2	0
Chiloscyllium_plagiosum	33	15	2	6
Chiloscyllium_punctatum	24	14	0	13
Hemiscyllium_ocellatum	32	21	1	0
Pristis_pectinata	24	9	1	0
Rhincodon_typus	19	31	1	3
Scyliorhinus_canicula	31	3	0	0
Scyliorhinus_torazame	20	0	0	8
Stegostoma_fasciatum	36	47	0	8
