## Supplementary Table S2. Correspondances and name changes for small-spotted catshark olfactory receptors published in Sharma et al 2019 for "Ancient and nonuniform loss of olfactory receptor expression renders the shark nose a *de facto* vomeronasal organ"

### Sheet: Feuil1
Family	Sequences found in the present study	Corresponding gene name in Sharma et al., 2019 / Changes made
V2R	Scyliorhinus_canicula---LR744042.1-153228619-153234349---5_exons-FALSE-TRUE-FALSE	V2R22 / Renamed to V2R22bP
V2R	Scyliorhinus_canicula---LR744042.1-153120398-153126110---5_exons---phobius-tmhmm	Not found / Named V2R22a
V2R	Scyliorhinus_canicula---LR744042.1-153092591-153104324---6_exons---phobius-tmhmm	V2R34 / No changes
V2R	Scyliorhinus_canicula---LR744042.1-153068119-153078055---7_exons---phobius-tmhmm	Merge of incomplete genes V2R23 and V2R35b / Renamed to V2R35b
V2R	Scyliorhinus_canicula---LR744042.1-153005787-153018664---7_exons-FALSE-TRUE-FALSE	V2R33 / Renamed to V2R33P
V2R	Scyliorhinus_canicula---LR744042.1-153031134-153045620---7_exons---phobius-tmhmm	V2R35a / No changes
V2R	Scyliorhinus_canicula---LR744042.1-153903230-153940412---11_exons---phobius-tmhmm	Merge of incomplete genes V2R16T, V2R15 and V2R30 / Renamed to V2R30
V2R	Scyliorhinus_canicula---LR744042.1-153862695-153884609---5_exons---phobius-tmhmm	V2R31 / No changes
V2R	Scyliorhinus_canicula---LR744042.1-151908949-151917300---6_exons---phobius-tmhmm	V2R28 / No changes
V2R	Scyliorhinus_canicula---LR744042.1-151938124-151945877---5_exons---phobius-tmhmm	V2R29 / No changes
V2R	Scyliorhinus_canicula---LR744042.1-151830981-151845872---6_exons---phobius-tmhmm	V2R25 / No changes
V2R	Scyliorhinus_canicula---LR744042.1-151871511-151885554---6_exons---phobius-tmhmm	V2R26 / Renamed to V2R26a
V2R	Scyliorhinus_canicula---LR744042.1-151968643-151976198---10_exons-FALSE-TRUE-TRUE	Not found / Named V2R26bP
V2R	Scyliorhinus_canicula---LR744042.1-151812521-151819611---6_exons---phobius-tmhmm	V2R24 / No changes
V2R	Scyliorhinus_canicula---LR744042.1-151981191-151991303---6_exons---phobius-tmhmm	V2R23 / No changes
V2R	Scyliorhinus_canicula---LR744042.1-152020912-152033995---6_exons---phobius-tmhmm	V2R27 / No changes
V2R	Scyliorhinus_canicula---LR744042.1-151634252-151647206---6_exons---phobius-tmhmm	V2R20 / No changes
V2R	Scyliorhinus_canicula---LR744042.1-151694337-151709147---6_exons---phobius-tmhmm	V2R18 / No changes
V2R	Scyliorhinus_canicula---LR744042.1-151600428-151619214---6_exons---phobius-tmhmm	V2R19 / No changes
V2R	Scyliorhinus_canicula---LR744042.1-151659707-151672441---6_exons---phobius-tmhmm	V2R17 / No changes
V2R	Scyliorhinus_canicula---LR744042.1-151790087-151800452---6_exons---phobius-tmhmm	V2R21 / No changes
V2R	Scyliorhinus_canicula---LR744042.1-159186794-159193186---4_exons---phobius-tmhmm	V2R4 / No changes
V2R	Scyliorhinus_canicula---LR744042.1-159127593-159141024---6_exons---phobius-tmhmm	V2R10 / No changes
V2R	Scyliorhinus_canicula---LR744042.1-159155641-159171919---6_exons---phobius-tmhmm	V2R9 / No changes
V2R	Scyliorhinus_canicula---LR744042.1-159091398-159102427---6_exons---phobius-tmhmm	V2R11 / No changes
V2R	Scyliorhinus_canicula---LR744042.1-159027629-159043774---7_exons---phobius-tmhmm	Merge of incomplete genes V2R6 and V2R8 / Renamed to V2R6
V2R	Scyliorhinus_canicula---LR744042.1-159061406-159068906---6_exons---phobius-tmhmm	V2R7 / No changes
V2R	Scyliorhinus_canicula---LR744042.1-158984619-159014410---6_exons---phobius-tmhmm	V2R5 / No changes
V2R	Scyliorhinus_canicula---LR744042.1-151554251-151569926---7_exons---phobius-tmhmm	V2R13 / No changes
V2R	Scyliorhinus_canicula---LR744042.1-151722743-151749334---7_exons---phobius-tmhmm	V2R14 / No changes
V2R	Scyliorhinus_canicula---LR744042.1-104154513-104168432---6_exons---phobius-tmhmm	V2R3 / No changes
V2R	Scyliorhinus_canicula---LR744042.1-158952411-158972026---6_exons---phobius-tmhmm	V2R12 / No changes
V2R	Scyliorhinus_canicula---LR744042.1-103575244-103604111---9_exons---phobius-tmhmm	Merge of incomplete genes V2R2a and V2R2b / Renamed to V2R2
V2R	Scyliorhinus_canicula---LR744042.1-103473287-103511226---6_exons---phobius-tmhmm	V2R1 / No changes
ORA	Scyliorhinus_canicula---LR744044.1-120605205-120606155---1_exons	ORA2 / No changes
ORA	Scyliorhinus_canicula---LR744045.1-118030213-118031136---1_exons---phobius-tmhmm	ORA3 / No changes
ORA	Scyliorhinus_canicula---LR744045.1-118074688-118075650---1_exons---phobius-tmhmm	ORA4 / No changes
ORA	Scyliorhinus_canicula---LR744032.1-34570370-34571338---1_exons---phobius	Not found / Named ORA1
TARL	Scyliorhinus_canicula---LR744032.1-31975848-31976918---1_exons---phobius-tmhmm-TAAR-L	Tarl3 / No changes
TARL	Scyliorhinus_canicula---LR744033.1-163067149-163068246---1_exons---phobius-tmhmm-TAAR-L	Tarl4 / No changes
TAAR	Scyliorhinus_canicula---LR744035.1-108451889-108452920---1_exons---phobius-tmhmm-TAAR	Taar2 / No changes
TAAR	Scyliorhinus_canicula---LR744035.1-108528543-108529580---1_exons---phobius-TAAR	Taar1b / No changes
TAAR	Scyliorhinus_canicula---LR744035.1-108591391-108592377---1_exons---phobius-tmhmm-TAAR	Taar1a / No changes
OR	Scyliorhinus_canicula---LR744037.1-193164671-193165642---1_exons---phobius-tmhmm	OR2 / No changes
OR	Scyliorhinus_canicula---LR744042.1-68707856-68708914---1_exons---phobius-tmhmm	OR8 / No changes
OR	Scyliorhinus_canicula---LR744042.1-68731770-68732822---1_exons---phobius-tmhmm	OR7 / No changes
OR	Scyliorhinus_canicula---LR744042.1-68748465-68749499---1_exons---phobius-tmhmm	Not found / Named OR9
OR	Scyliorhinus_canicula---LR744042.1-68782340-68783362---1_exons---phobius-tmhmm	OR6 was found as pseudogene (OR6P) / Renamed to OR6
OR	Scyliorhinus_canicula---LR744042.1-136801320-136802273---1_exons---phobius	OR3 / No changes
OR	Scyliorhinus_canicula---LR744042.1-137345270-137346256---1_exons---phobius-tmhmm	OR5 / No changes
OR	Scyliorhinus_canicula---LR744043.1-7354977-7355918---1_exons---phobius-tmhmm	OR1 / No changes
OR	Scyliorhinus_canicula---LR744058.1-14724702-14725736---1_exons---phobius-tmhmm	OR4 / No changes
