## Supplementary Table S3. Primer sequences employed for RT-PCR and in situ hybridisation for "Ancient and nonuniform loss of olfactory receptor expression renders the shark nose a *de facto* vomeronasal organ"

### Sheet: Sheet1
gene group	Gene name	Fwd (5' – 3')	Rev (5' – 3')	length (bp)	GC content (%)
TAAR
	taar1a	ATGCTCTGTGCAGCATCAAT	TATTAACCCTCACTAAAGGGAATGCAGTCTTTGATGGTCTGG	400	35.3
	taar1b	CATCTTCAGTTGGGCCATTT	TATTAACCCTCACTAAAGGGAATGGAGTCCAACACATCAGGA	367	38.1
	taar2	ACAACTGCAGACATCCACCA	TATTAACCCTCACTAAAGGGAAACGTGCCCCTCAAACTTATG	417	36.9
	tarl3	GGTTGGGATTATGGTGATGC	TATTAACCCTCACTAAAGGGAAGGCACACACAGCATAAATGG	358	50.6
	tarl4	CACACGCCGCTTACAATATG	TATTAACCCTCACTAAAGGGAAGATCAGGAGGAGGATGGTCA	402	51.2
ORA/V1R
	ora2	GGTAAGGTGCATCCCAGAAA	TATTAACCCTCACTAAAGGGAATTTTTGCTTGAGCTCCGAAT	495	41.4
	ora3	CAATATTCGCCACGACTGTG	TATTAACCCTCACTAAAGGGAACGAGAGTGAAGGCGGTAAAG	486	50.4
	ora4	TGGAAACGCTCTGGTTCTCT	TATTAACCCTCACTAAAGGGAAGTCCACACACAGCCGAGTAA	462	52.6
OR
	or1	TGAGCCACACTGAGTTCGTC	TATTAACCCTCACTAAAGGGAAGAAGTTGGAGCCGCAGTAAG	497	52.1
	or2	CGGTACCCAGTCACAGGATT	TATTAACCCTCACTAAAGGGAAAGAAGCATCCCTTGTGAGGA	405	44.2
	or3	GCTGGATCCTGTTTGCATTT	TATTAACCCTCACTAAAGGGAATTGTGATCAAAACCGGAACA	453	37.7
	or4	GTGAGGGGCAATTTATCGAA	TATTAACCCTCACTAAAGGGAAGACATCATGTGCTGGGACAC	439	56.5
	or5	ATTTTCCGGACTTCCGTTCT	TATTAACCCTCACTAAAGGGAACTCACCAGGAAGGTGAGAGC	479	48.6
	or6	AAAGCAGCCAGCTCTCAGTC	TATTAACCCTCACTAAAGGGAATACACGATGCCTTCCAATGA	460	47.2
	or7	TACAACCTCCCCCAATTTGA	TATTAACCCTCACTAAAGGGAAAGGTAGAAGCGAGGGGTAGC	421	45.8
	or8	GTTGGTTGGCCTCTTCGTTA	TATTAACCCTCACTAAAGGGAAGGAAACTGCCTTGGGTAACA	498	42.4
V2R
	v2r1	CTTTGTTGGCCTGCCAGT	TATTAACCCTCACTAAAGGGAACAAGCAGGGCAAAGGTCA	446	39.5
	v2r6	GCCGATTTGGAATGATGG	TATTAACCCTCACTAAAGGGAATGTGCACGGTTCGAAAGA	485	42.3
	v2r14	CGAGTTTCCGGCCTTTTT	TATTAACCCTCACTAAAGGGAATTGCGAATCCGATTGTCC	431	48.3
	v2r19	TTTCAGGTCGCAGCGTTT	TATTAACCCTCACTAAAGGGAAATGGATGGAGCCTGACCA	445	47.4
	v2r29	ATTCGCTGTCCGTTGGAA	TATTAACCCTCACTAAAGGGAAGGACCCGACATTGCATTC	561	43.9
	v2rl3	TTCACGGCAATGAACAGC	TATTAACCCTCACTAAAGGGAATGGCACGGATGGCTAAGT	459	37.7
	v2rl4	CCACTGCTGGGCCTTCTA	TATTAACCCTCACTAAAGGGAAGCCAAGGCCTTTGTCTGA	505	47.7
Go
	gnao	ATTACCAGCCCACAGAGCAG	TATTAACCCTCACTAAAGGGAAGCGAACAGGTCTTTCTTGTTG	300	48.8
TRPC2
	trpc2	GTTTGTGGCTCATCCCATCT	TATTAACCCTCACTAAAGGGAAGTCTGTCGGCCTCTGTGAA	548	53.2
